# Exome-wide age-of-onset analysis reveals exonic variants in *ERN1, TACR3* and *SPPL2C* associated with Alzheimer’s disease

**DOI:** 10.1101/2020.01.28.923789

**Authors:** Liang He, Yury Loika, Yongjin Park, Genotype Tissue Expression (GTEx) consortium, David A. Bennett, Manolis Kellis, Alexander M. Kulminski, for the Alzheimer’s Disease Neuroimaging Initiative

## Abstract

Despite recent discovery in GWAS of genomic variants associated with Alzheimer’s disease (AD), its underlying biological mechanisms are still elusive. Discovery of novel AD-associated genetic variants, particularly in coding regions and from APOE ε4 non-carriers, is critical for understanding the pathology of AD. In this study, we carried out an exome-wide association analysis of age-of-onset of AD with ~20,000 subjects and placed more emphasis on APOE ε4 non-carriers. Using Cox mixed-effects models, we find that age-of-onset shows a stronger genetic signal than AD case-control status, capturing many known variants with stronger significance, and also revealing new variants. We identified two novel rare variants, rs56201815, a synonymous variant in ERN1, from the analysis of APOE ε4 non-carriers, and a missense variant rs144292455 in TACR3. In addition, we detected rs12373123, a common missense variant in SPPL2C in the MAPT region in APOE ε4 non-carriers. In an attempt to unravel their regulatory and biological functions, we found that the minor allele of rs56201815 was associated with lower average FDG uptake across five brain regions in ADNI. Our eQTL analyses based on 6198 gene expression samples from ROSMAP and GTEx revealed that the minor allele of rs56201815 was associated with elevated expression of ERN1, a key gene triggering unfolded protein response (UPR), in multiple brain regions, including posterior cingulate cortex and nucleus accumbens. Our cell-type-specific eQTL analysis of based on ~80,000 single nuclei in the prefrontal cortex revealed that the protective minor allele of rs12373123 significantly increased expression of GRN in microglia, and was associated with MAPT expression in astrocytes. These findings provide novel evidence supporting the hypothesis of the potential involvement of the UPR to ER stress in the pathological pathway of AD, and also give more insights into underlying regulatory mechanisms behind the pleiotropic effects of rs12373123 in multiple degenerative diseases including AD and Parkinson’s disease.
