## Supplementary material for "Exome-wide age-of-onset analysis reveals exonic variants in *ERN1, TACR3* and *SPPL2C* associated with Alzheimer’s disease": Table S1

### Sheet: Table S1 cohort summary
	Project	Race	Sample size	Female (%)	AD (%)	Average age-at-onset	APOE4 carrier (%)	Genotyping	Imputation
1	ADSP	white non-hispanic	10216	58.03	54.86	75.36	29.67	WES	NA
2	LOADFS	white non-hispanic	3155*	62.12	41.46	76.5	55.02	SNP array	Michigan Server HRC reference panel
3	ROSMAP	white non-hispanic	681**	66.23	36.71	86.05	37.3	WGS	NA
4	CHS	white non-hispanic	2690***	60.07	5.72	83.31	25.54	SNP array	Michigan Server HRC reference panel
5	GenADA	white non-hispanic	1588	61.02	49.81	72.26	43.58	SNP array	Michigan Server HRC reference panel
6	ADSP extension	white non-hispanic	1147	57.54	45.76	76.29	41.5	WGS	NA
7	ADNI	white non-hispanic	738	43.09	5.83	NA	40.79	WGS	NA
* This sample size does not include overlapping subjects in ADSP. The original sample size is 3473.
** This sample size does not include overlapping subjects in ADSP. The original sample size is 1196.
*** This sample size does not include overlapping subjects in ADSP. The original sample size is 3262.
