## Supplementary material for "Exome-wide age-of-onset analysis reveals exonic variants in *ERN1, TACR3* and *SPPL2C* associated with Alzheimer’s disease": Table S3

Probe	Chr	POS	Beta	Std. Error	t value	Pr(>|t|)
cg02787320	17	62103369	0.091679567554467	0.180027072389911	0.509254337902597	0.610732189885872
cg04946721	17	62131780	-0.39619986691912	0.328465553270493	-1.20621435938778	0.228136626256288
cg06193232	17	62161106	0.078993160973209	0.154153317150482	0.51243244344912	0.608507758669582
cg11099375	17	62141556	0.06395208576293	0.092965948215918	0.687908712708417	0.491734940575999
cg12258847	17	62134117	0.203895824184628	0.08108719065316	2.51452569194027	0.012139203550142
cg16739096	17	62131731	-0.039668316211748	0.388964872492946	-0.101984315338058	0.918797919451221
cg17172761	17	62120439	-0.071592430954544	0.131835504322013	-0.5430436309454	0.587270196409871
cg17463083	17	62153284	0.177800766917174	0.143911642831649	1.23548563145213	0.217058462424209
cg22248561	17	62103217	0.003933311841655	0.204101538548855	0.019271348318195	0.984630054656842
cg23702945	17	62131694	0.044860959468095	0.365493193662447	0.122740888875556	0.902347018120875
cg24148719	17	62103283	-0.054783614655923	0.152903285998707	-0.358289321894536	0.720233307741477
