## Supplementary material for "Exome-wide age-of-onset analysis reveals exonic variants in *ERN1, TACR3* and *SPPL2C* associated with Alzheimer’s disease": Table S4

logFC	logCPM	LR	PValue	Peak ID	Chr	Start	End	Width	Classification	MedianCount	DetectedInNumSamples
0.005385260747447	4.64481088037352	0.006046094597878	0.9380216406235	peak11069	17	62075329	62076559	1231	Other	56	258
0.149046400765746	3.47493096789044	2.0856102726849	0.148692789030003	peak11070	17	62097060	62098058	999	Promoter	39	372
0.034950556974362	5.70070821677065	0.55142831667149	0.457734671352702	peak11071	17	62205959	62209468	3510	Promoter	222	668
0.003282206842513	3.49118152673756	0.001069675624422	0.973909122186573	peak11072	17	62222338	62226578	4241	Promoter	336	669
0.029416586133586	3.30729431281931	0.074203626849453	0.78531183820914	peak11073	17	62229826	62236881	7056	Enhancer	304	588
0.072144782113789	3.75111934450926	0.583907749773857	0.44478467126232	peak11074	17	62277570	62282002	4433	Enhancer	187	434
0.094486396752356	4.87346496246327	2.08264057816382	0.148982255281678	peak11075	17	62286838	62287386	549	Enhancer	32	125
-0.056332578310851	5.58484040387896	1.20368792204977	0.272585825491022	peak11076	17	62317755	62319644	1890	Enhancer	68	286
0.129115814033045	4.79119986949426	4.08213343222167	0.043338905601645	peak11077	17	62337374	62342372	4999	Enhancer	260	669
