## Supplementary material for "Exome-wide age-of-onset analysis reveals exonic variants in *ERN1, TACR3* and *SPPL2C* associated with Alzheimer’s disease": Table S6

	Cohort	Number of subjects
1	ACT	1269
2	ADC	3261
3	ARIC	57
4	ASPS	126
5	CHAP	231
6	CHS	834
7	CUHS	331
8	ERF	45
9	FHS	581
10	GDF	207
11	LOAD	475
12	MAP	415
13	MAYO	349
14	MIA	195
15	MIR	331
16	MPD	20
17	NCRD	161
18	RAS	46
19	ROS	351
20	RS	1089
21	TARC	144
22	TOR	9
23	VAN	236
24	WCAP	150
